# HIV-1 infection of human microglia activates inflammatory pathways associated with HIV-associated neurocognitive disorders (HAND)

**DOI:** 10.1101/2025.02.13.638028

**Authors:** Jason E. Hammonds, Roy Moscona, Kathleen Candor, Hope Guthier, Rathnakumar Kumaragurubaran, Thomas Hagan, Paul Spearman

**Affiliations:** Division of Infectious Diseases, Department of Pediatrics, Cincinnati Children’s Hospital and University of Cincinnati, Cincinnati, OH, USA; Division of Rheumatology, Department of Medicine, University of Pennsylvania Perelman School of Medicine, Philadelphia, PA, USA; Pathobiology & Molecular Medicine Graduate Program, University of Cincinnati and Cincinnati Children’s Hospital, Cincinnati, OH, USA; Division of Developmental Biology, Single Cell Genomics Core, Department of Pediatrics, Cincinnati Children’s Hospital and University of Cincinnati, Cincinnati, OH, USA

**Keywords:** HIV-1, microglia, HIV-associated neurocognitive disorders, HAND, neuropathogenesis

## Abstract

HIV-associated neurocognitive disorders (HAND) cause significant dysfunction among people living with HIV. Microglia are the primary immune cells of the central nervous system and are readily infected by HIV. Microglia are thought to contribute to neuroinflammation and cognitive dysfunction in neurodegenerative diseases such as Alzheimer’s Disease and are likely to play an important role in the pathogenesis of HAND. In order to identify pathways that may contribute to neuropathogenesis in HAND, we infected induced pluripotent stem cell-derived microglia (iMG) with HIV and defined gene expression changes over an 8-day period. Monocyte-derived macrophages (MDMs) were studied in parallel to identify common pathways stimulated in myeloid cells versus the unique aspects of microglia infection. Infection of iMG led to the induction of a robust early inflammatory response triggered within hours of infection, a pattern that differed significantly from that seen in MDMs. Remarkably, gene expression changes in iMG reproduced many of the characteristic genetic signatures previously identified in brain tissues obtained from individuals clinically diagnosed with HAND. Inflammatory activation representing interferon-mediated signaling, TNF/NF-κB, and IL-6/JAK/STAT pathways were particularly prominent over the time course of infection. Interferon-mediated signaling led to enhanced expression of multiple HIV restriction factors, yet viral replication in iMG remained robust. These findings suggest that HIV infection of microglia is the key cellular driver of neuroinflammation in the CNS of HIV-infected individuals. Further studies of infected microglia are likely to aid in understanding the pathogenesis of HAND and in evaluating therapeutic strategies to limit or eliminate HIV-induced neuropathogenesis.

**Author Summary:** Persons living with HIV frequently develop debilitating problems with brain function that are collectively known as HIV-associated neurocognitive disorders (HAND). Treatment with antiretroviral drugs to control HIV has largely eliminated the most severe form of HIV-related brain dysfunction, HIV encephalitis, but a significant proportion of HIV-infected individuals receiving antiviral therapy still develop significant problems with cognitive function. Microglia are the major macrophage-like cells of the brain and are highly susceptible to HIV infection. Inflammation in the brain following infection contributes to damage to neurons and is the likely source of decline of brain function. This study used microglia that were derived from induced pluripotent stem cells, termed iMG, to study the kinetics of gene expression changes in HIV-infected microglia and compared those changes to those seen in monocyte-derived macrophages (MDMs). iMG were found to be easily infected with a macrophage-tropic HIV strain and exhibited a rapid increase in gene expression associated with inflammatory signaling through interferon- and tumor necrosis factor/NF-kappa B-mediated pathways. Remarkably, the patterns of gene expression in microglia strongly overlapped with gene expression signatures derived from brain tissue samples of HIV patients with HAND. The rapid onset and magnitude of inflammation as well as induction of specific HIV restriction factors differed from that seen in infected macrophages/MDMs. These studies reinforce the central role of microglia in the pathogenesis of HAND and provide insights into HIV-microglia interactions that can help direct interventions to reduce inflammation and preserve brain function.
