## Supplemental Tables for "HIV-1 infection of human microglia activates inflammatory pathways associated with HIV-associated neurocognitive disorders (HAND)": S1_Table.xlsx

### Sheet: Reagents
REAGENTS
Item	Source	Catalog Number
Viruses
HIV-1 BaL	NIH HIV Reagent Program	ARP-510
Media and Chemicals
mTeSR1	STEMCELL Technologies	85850
DMEM/F12, no phenol red	Thermo Fisher Scientific	21041025
RPMI 1640, HEPES	Thermo Fisher Scientific	22400089
STEMdiff Hematopoietic Kit	STEMCELL Technologies	05310
B27	Thermo Fisher Scientific	17504044
N2	Thermo Fisher Scientific	A1370701
ITS-G	Thermo Fisher Scientific	41400045
Monothioglycerol	Sigma-Aldrich	M6145
MEM NEAA (100X)	Thermo Fisher Scientific	11140076
Penicillin/Streptomycin (100X)	Thermo Fisher Scientific	15140122
GlutaMAX (100X)	Thermo Fisher Scientific	35050061
Insulin	Sigma-Aldrich	I9278
Y-27632	STEMCELL Technologies	72304
GFR-Matrigel	Corning	356231
Cultrex	R&D Systems	3434-010-02
Fetal Bovine Serum, Premium	R&D Systems	S11150, Lot B23041
Fibronectin, human plasma	Sigma-Aldrich	F2006
Gentle Cell Dissociation Reagent	STEMCELL Technologies	100-0485
CryoStor CS10	STEMCELL Technologies	07930
Phytohemagglutinin (PHA-P)	Sigma-ALdrich	L8754
Human IL-2, T-Cell Growth Factor	Hemagen Diagnostics	906011
Gentamicin solution	Sigma-Aldrich	G1397
Cytokines and Recombinant proteins
Human IL-34	Peprotech	200-34
Human M-CSF	Peprotech	300-25
Human TGF-β1	Peprotech	100-21
Human GM-CSF	Peprotech	300-03
Human CD200	R&D Systems	10032-CD-050
Human CX3CL1	Peprotech	300-31
Miscellaneous
Pan Monocyte Isolation Kit, human	Miltenyi Biotec	130-096-537
RNeasy Mini Kit	QIAGEN	74104
TaqMan Fast Advanced Master Mix	Thermo Fisher Scientific	4444963
SuperScript IV VILO Master Mix	Thermo Fisher Scientific	11766050
Britelite Plus	Revvity	6066761
KC57-FITC	Beckman Coulter	6604665

### Sheet: Media Formulations
iMG Maturation Media
Component	Amount in 100 mL	Final
DMEM/F12	93.5 mL	Basal
B27	2 mL	0.02
N2	0.5 mL	0.005
ITS-G	2 mL	0.02
GlutaMAX (100X)	1 mL	0.01
MEM NEAA (100X)	1 mL	0.01
Monothioglycerol (11.2 M)	3.6 µL	400 µM
Insulin (10 mg/mL)	50 µL	5 µg/mL
Cytokine and recombinant protein supplementation
Day 0 - 25
IL-34		100 ng/mL
M-CSF		25 ng/mL
TGF-β1		50 ng/mL
Day 25 -28
IL-34		100 ng/mL
M-CSF		25 ng/mL
TGF-β1		50 ng/mL
CD200		100 ng/mL
CX3CL1		100 ng/mL
Day 28+
IL-34		100 ng/mL
M-CSF		25 ng/mL
TGF-β1		50 ng/mL
MDM Culture Media
Component	Amount in 500 mL	Final
RPMI 1640, HEPES	440 mL	Basal
Fetal Bovine Serum, heat-inactivated	50 mL	0.1
GlutaMAX (100X)	5 mL	0.01
Penicillin/Streptomycin (100X)	5 mL	0.01
Cytokine supplementation
Day 0 -7
GM-CSF		5 ng/mL
PBMC Culture Media
Component	Amount in 100 mL	Final
RPMI 1640, HEPES	73 mL	Basal
Fetal Bovine Serum, heat-inactivated	20 mL	0.2
Human T-Cell Growth Factor Interleukin 2 (IL-2)	5 mL	0.05
GlutaMAX (100X)	1 mL	0.01
Gentamicin (50 mg/mL)	100 µL	50 µg/mL
PBMC Stimulation Supplementation
Day 0 -3
Phytohemagglutinin (PHA-P)		5 µg/mL

### Sheet: qRT-PCR Primers
Human Genes	TaqMan Assay ID
IFNA2	Hs00265051_s1
IFNA4	Hs01681284_sH
IFNB1	Hs01077958_s1
IRF7	Hs01014809_g1
TNF	Hs00174128_m1
IL6	Hs00174131_m1
CXCL10	Hs00171042_m1
OASL	Hs00984387_m1
IFIT3	Hs01922752_s1
ISG15	Hs01921425_s1
SIGLEC1	Hs00224991_m1
BST2	Hs00171632_m1
MX2	Hs01550814_m1
IFITM3	Hs03057129_s1
GAPDH	Hs02786624_g1
