## Supplemental Tables for "HIV-1 infection of human microglia activates inflammatory pathways associated with HIV-associated neurocognitive disorders (HAND)": S5_Table.xlsx

### Sheet: GEO_Acccession_Numbers_Sample_N
GEO_Accession	Sample Name	Days Post-infection	Infection	Cell Type	RNA-seq
GSM7924431	iPSCMG_72.3_HIV_BaL_d0_biol_rep1	0	HIV BaL	iMG2	Bulk
GSM7924432	iPSCMG_72.3_HIV_BaL_d0_biol_rep2	0	HIV BaL	iMG2	Bulk
GSM7924433	iPSCMG_72.3_HIV_BaL_d0_biol_rep3	0	HIV BaL	iMG2	Bulk
GSM7924434	iPSCMG_72.3_HIV_BaL_d1_biol_rep1	1	HIV BaL	iMG2	Bulk
GSM7924435	iPSCMG_72.3_HIV_BaL_d1_biol_rep2	1	HIV BaL	iMG2	Bulk
GSM7924436	iPSCMG_72.3_HIV_BaL_d1_biol_rep3	1	HIV BaL	iMG2	Bulk
GSM7924437	iPSCMG_72.3_HIV_BaL_d2_biol_rep1	2	HIV BaL	iMG2	Bulk
GSM7924438	iPSCMG_72.3_HIV_BaL_d2_biol_rep2	2	HIV BaL	iMG2	Bulk
GSM7924439	iPSCMG_72.3_HIV_BaL_d2_biol_rep3	2	HIV BaL	iMG2	Bulk
GSM7924440	iPSCMG_72.3_HIV_BaL_d4_biol_rep1	4	HIV BaL	iMG2	Bulk
GSM7924441	iPSCMG_72.3_HIV_BaL_d4_biol_rep2	4	HIV BaL	iMG2	Bulk
GSM7924442	iPSCMG_72.3_HIV_BaL_d4_biol_rep3	4	HIV BaL	iMG2	Bulk
GSM7924443	iPSCMG_72.3_HIV_BaL_d6_biol_rep1	6	HIV BaL	iMG2	Bulk
GSM7924444	iPSCMG_72.3_HIV_BaL_d6_biol_rep2	6	HIV BaL	iMG2	Bulk
GSM7924445	iPSCMG_72.3_HIV_BaL_d6_biol_rep3	6	HIV BaL	iMG2	Bulk
GSM7924446	iPSCMG_72.3_HIV_BaL_d8_biol_rep1	8	HIV BaL	iMG2	Bulk
GSM7924447	iPSCMG_72.3_HIV_BaL_d8_biol_rep2	8	HIV BaL	iMG2	Bulk
GSM7924448	iPSCMG_72.3_HIV_BaL_d8_biol_rep3	8	HIV BaL	iMG2	Bulk
GSM7924426	iPSCMG_72.3_Uninfected_d1	1	Uninfected	iMG2	Bulk
GSM7924427	iPSCMG_72.3_Uninfected_d2	2	Uninfected	iMG2	Bulk
GSM7924428	iPSCMG_72.3_Uninfected_d4	4	Uninfected	iMG2	Bulk
GSM7924429	iPSCMG_72.3_Uninfected_d6	6	Uninfected	iMG2	Bulk
GSM7924430	iPSCMG_72.3_Uninfected_d8	8	Uninfected	iMG2	Bulk
GSM7924454	iPSCMG_TFS_HIV_BaL_d0_biol_rep1	0	HIV BaL	iMG1	Bulk
GSM7924455	iPSCMG_TFS_HIV_BaL_d0_biol_rep2	0	HIV BaL	iMG1	Bulk
GSM7924456	iPSCMG_TFS_HIV_BaL_d0_biol_rep3	0	HIV BaL	iMG1	Bulk
GSM7924457	iPSCMG_TFS_HIV_BaL_d1_biol_rep1	1	HIV BaL	iMG1	Bulk
GSM7924458	iPSCMG_TFS_HIV_BaL_d1_biol_rep2	1	HIV BaL	iMG1	Bulk
GSM7924459	iPSCMG_TFS_HIV_BaL_d1_biol_rep3	1	HIV BaL	iMG1	Bulk
GSM7924460	iPSCMG_TFS_HIV_BaL_d2_biol_rep1	2	HIV BaL	iMG1	Bulk
GSM7924461	iPSCMG_TFS_HIV_BaL_d2_biol_rep2	2	HIV BaL	iMG1	Bulk
GSM7924462	iPSCMG_TFS_HIV_BaL_d2_biol_rep3	2	HIV BaL	iMG1	Bulk
GSM7924463	iPSCMG_TFS_HIV_BaL_d4_biol_rep1	4	HIV BaL	iMG1	Bulk
GSM7924464	iPSCMG_TFS_HIV_BaL_d4_biol_rep2	4	HIV BaL	iMG1	Bulk
GSM7924465	iPSCMG_TFS_HIV_BaL_d4_biol_rep3	4	HIV BaL	iMG1	Bulk
GSM7924466	iPSCMG_TFS_HIV_BaL_d6_biol_rep1	6	HIV BaL	iMG1	Bulk
GSM7924467	iPSCMG_TFS_HIV_BaL_d6_biol_rep2	6	HIV BaL	iMG1	Bulk
GSM7924468	iPSCMG_TFS_HIV_BaL_d6_biol_rep3	6	HIV BaL	iMG1	Bulk
GSM7924469	iPSCMG_TFS_HIV_BaL_d8_biol_rep1	8	HIV BaL	iMG1	Bulk
GSM7924470	iPSCMG_TFS_HIV_BaL_d8_biol_rep2	8	HIV BaL	iMG1	Bulk
GSM7924471	iPSCMG_TFS_HIV_BaL_d8_biol_rep3	8	HIV BaL	iMG1	Bulk
GSM7924449	iPSCMG_TFS_Uninfected_d1	1	Uninfected	iMG1	Bulk
GSM7924450	iPSCMG_TFS_Uninfected_d2	2	Uninfected	iMG1	Bulk
GSM7924451	iPSCMG_TFS_Uninfected_d4	4	Uninfected	iMG1	Bulk
GSM7924452	iPSCMG_TFS_Uninfected_d6	6	Uninfected	iMG1	Bulk
GSM7924453	iPSCMG_TFS_Uninfected_d8	8	Uninfected	iMG1	Bulk
GSM7924408	MDM_HIV_BaL_d0_biol_rep1	0	HIV BaL	MDM	Bulk
GSM7924409	MDM_HIV_BaL_d0_biol_rep2	0	HIV BaL	MDM	Bulk
GSM7924410	MDM_HIV_BaL_d0_biol_rep3	0	HIV BaL	MDM	Bulk
GSM7924411	MDM_HIV_BaL_d1_biol_rep1	1	HIV BaL	MDM	Bulk
GSM7924412	MDM_HIV_BaL_d1_biol_rep2	1	HIV BaL	MDM	Bulk
GSM7924413	MDM_HIV_BaL_d1_biol_rep3	1	HIV BaL	MDM	Bulk
GSM7924414	MDM_HIV_BaL_d2_biol_rep1	2	HIV BaL	MDM	Bulk
GSM7924415	MDM_HIV_BaL_d2_biol_rep2	2	HIV BaL	MDM	Bulk
GSM7924416	MDM_HIV_BaL_d2_biol_rep3	2	HIV BaL	MDM	Bulk
GSM7924417	MDM_HIV_BaL_d4_biol_rep1	4	HIV BaL	MDM	Bulk
GSM7924418	MDM_HIV_BaL_d4_biol_rep2	4	HIV BaL	MDM	Bulk
GSM7924419	MDM_HIV_BaL_d4_biol_rep3	4	HIV BaL	MDM	Bulk
GSM7924420	MDM_HIV_BaL_d6_biol_rep1	6	HIV BaL	MDM	Bulk
GSM7924421	MDM_HIV_BaL_d6_biol_rep2	6	HIV BaL	MDM	Bulk
GSM7924422	MDM_HIV_BaL_d6_biol_rep3	6	HIV BaL	MDM	Bulk
GSM7924423	MDM_HIV_BaL_d8_biol_rep1	8	HIV BaL	MDM	Bulk
GSM7924424	MDM_HIV_BaL_d8_biol_rep2	8	HIV BaL	MDM	Bulk
GSM7924425	MDM_HIV_BaL_d8_biol_rep3	8	HIV BaL	MDM	Bulk
GSM7924403	MDM_Uninfected_d1	1	Uninfected	MDM	Bulk
GSM7924404	MDM_Uninfected_d2	2	Uninfected	MDM	Bulk
GSM7924405	MDM_Uninfected_d4	4	Uninfected	MDM	Bulk
GSM7924406	MDM_Uninfected_d6	6	Uninfected	MDM	Bulk
GSM7924407	MDM_Uninfected_d8	8	Uninfected	MDM	Bulk
GSM2360265	GEO_CD14M1	0	Uninfected	CD14M	Bulk
GSM2360266	GEO_CD14M2	0	Uninfected	CD14M	Bulk
GSM2360267	GEO_CD14M3	0	Uninfected	CD14M	Bulk
GSM2360268	GEO_CD14M4	0	Uninfected	CD14M	Bulk
GSM2360269	GEO_CD14M5	0	Uninfected	CD14M	Bulk
GSM3309919	GEO_iPSCMG2.0_1	0	Uninfected	iMG_Abud	Bulk
GSM3309920	GEO_iPSCMG2.0_2	0	Uninfected	iMG_Abud	Bulk
GSM3309921	GEO_iPSCMG2.0_3	0	Uninfected	iMG_Abud	Bulk
GSM4957511	Donor1_M0	0	Uninfected	MDM2_MCSF	Bulk
GSM4957516	Donor2_M0	0	Uninfected	MDM2_MCSF	Bulk
GSM4957521	Donor3_M0	0	Uninfected	MDM2_MCSF	Bulk
GSM4957512	Donor1_M1	0	Uninfected	MDM2_M1	Bulk
GSM4957517	Donor2_M1	0	Uninfected	MDM2_M1	Bulk
GSM4957522	Donor3_M1	0	Uninfected	MDM2_M1	Bulk
GSM3081108	Donor1	0	Uninfected	AMG	Bulk
GSM3081111	Donor2	0	Uninfected	AMG	Bulk
GSM3081112	Donor3	0	Uninfected	AMG	Bulk
GSM3081117	Donor4	0	Uninfected	AMG	Bulk
GSM3081118	Donor5	0	Uninfected	AMG	Bulk
GSM3081119	Donor6	0	Uninfected	AMG	Bulk
GSM3081142	Donor7	0	Uninfected	AMG	Bulk
GSM9446034	iMG day 0 uninfected	0	Uninfected	iMG	Single cell
GSM9446035	iMG day 1 HIV-1 BaL infected	1	HIV BaL	iMG	Single cell
GSM9446036	iMG day 6 HIV-1 BaL infected	6	HIV BaL	iMG	Single cell
